# A familial, telomere-to-telomere reference for human *de novo* mutation and recombination from a four-generation pedigree

**DOI:** 10.1101/2024.08.05.606142

**Authors:** David Porubsky, Harriet Dashnow, Thomas A. Sasani, Glennis A. Logsdon, Pille Hallast, Michelle D. Noyes, Zev N. Kronenberg, Tom Mokveld, Nidhi Koundinya, Cillian Nolan, Cody J. Steely, Andrea Guarracino, Egor Dolzhenko, William T. Harvey, William J. Rowell, Kirill Grigorev, Thomas J. Nicholas, Keisuke K. Oshima, Jiadong Lin, Peter Ebert, W. Scott Watkins, Tiffany Y. Leung, Vincent C.T. Hanlon, Sean McGee, Brent S. Pedersen, Michael E. Goldberg, Hannah C. Happ, Hyeonsoo Jeong, Katherine M. Munson, Kendra Hoekzema, Daniel D. Chan, Yanni Wang, Jordan Knuth, Gage H. Garcia, Cairbre Fanslow, Christine Lambert, Charles Lee, Joshua D. Smith, Shawn Levy, Christopher E. Mason, Erik Garrison, Peter M. Lansdorp, Deborah W. Neklason, Lynn B. Jorde, Aaron R. Quinlan, Michael A. Eberle, Evan E. Eichler

## Abstract

Using five complementary short- and long-read sequencing technologies, we phased and assembled >95% of each diploid human genome in a four-generation, 28-member family (CEPH 1463) allowing us to systematically assess *de novo* mutations (DNMs) and recombination. From this family, we estimate an average of 192 DNMs per generation, including 75.5 *de novo* single-nucleotide variants (SNVs), 7.4 non-tandem repeat indels, 79.6 *de novo* indels or structural variants (SVs) originating from tandem repeats, 7.7 centromeric *de novo* SVs and SNVs, and 12.4 *de novo* Y chromosome events per generation. STRs and VNTRs are the most mutable with 32 loci exhibiting recurrent mutation through the generations. We accurately assemble 288 centromeres and six Y chromosomes across the generations, documenting *de novo* SVs, and demonstrate that the DNM rate varies by an order of magnitude depending on repeat content, length, and sequence identity. We show a strong paternal bias (75-81%) for all forms of germline DNM, yet we estimate that 17% of *de novo* SNVs are postzygotic in origin with no paternal bias. We place all this variation in the context of a high-resolution recombination map (∼3.5 kbp breakpoint resolution). We observe a strong maternal recombination bias (1.36 maternal:paternal ratio) with a consistent reduction in the number of crossovers with increasing paternal (r=0.85) and maternal (r=0.65) age. However, we observe no correlation between meiotic crossover locations and *de novo* SVs, arguing against non-allelic homologous recombination as a predominant mechanism. The use of multiple orthogonal technologies, near-telomere-to-telomere phased genome assemblies, and a multi-generation family to assess transmission has created the most comprehensive, publicly available “truth set” of all classes of genomic variants. The resource can be used to test and benchmark new algorithms and technologies to understand the most fundamental processes underlying human genetic variation.
