## Supplementary Tables for "A familial, telomere-to-telomere reference for human *de novo* mutation and recombination from a four-generation pedigree": Supplementary_Table1.xlsx

### Sheet: Supplementary_Table1
Supplementary_Table1: CEPH (1463) pedigree supporting information
Pedigree ID	Sample ID	Alternative sample ID	Relation	Generation	Gender	Age at blood draw	Father's age	Mother's age	Study_status
1463	NA12889	2281	parent of 2209	G1	Male	80	NA	NA	deceased
1463	NA12890	2280	parent of 2209	G1	Female	76	NA	NA	deceased
1463	NA12891	2214	parent of 2188	G1	Male	83	NA	NA	deceased
1463	NA12892	2213	parent of 2188	G1	Female	82	NA	NA	deceased
1463	NA12877	2209		G2	Male	74	22	17	deceased
1463	NA12878	2188		G2	Female	73	26	25	reenrolled on UGP
1463	NA12879	2216	spouse of 200080	G3	Female	53	22	20	reenrolled on UGP
1463	NA12881	2211		G3	Female	50	24	23	reenrolled on UGP
1463	NA12882	2212		G3	Male	47	27	26	deceased
1463	NA12883	2298		G3	Male	46	28	27	reenrolled on UGP
1463	NA12884	2215		G3	Male	44	30	29	reenrolled on UGP
1463	NA12885	2217		G3	Female	43	32	30	reenrolled on UGP
1463	NA12886	2189	spouse of 200100	G3	Male	41	34	32	reenrolled on UGP
1463	NA12887	2187		G3	Female	39	35	34	reenrolled on UGP
1463	200080	200080	spouse of 2216	G3	Male	72	NA	NA	enrolled
1463	200081	200081	child of 2216	G4	Female	50	23	25	enrolled
1463	200082	200082	child of 2216	G4	Female	48	25	26	enrolled
1463	200084	200084	child of 2216	G4	Male	46	26	28	enrolled
1463	200085	200085	child of 2216	G4	Male	43	28	30	enrolled
1463	200086	200086	child of 2216	G4	Female	41	30	32	enrolled
1463	200087	200087	child of 2216	G4	Male	38	33	35	enrolled
1463	200100	200100	spouse of 2189	G3	Female	58	NA	NA	enrolled
1463	200101	200101	child of 2189	G4	Male	37	24	21	enrolled
1463	200102	200102	child of 2189	G4	Male	35	26	23	enrolled
1463	200103	200103	child of 2189	G4	Female	33	28	25	enrolled
1463	200104	200104	child of 2189	G4	Female	29	32	29	enrolled
1463	200105	200105	child of 2189	G4	Male	26	35	32	enrolled
1463	200106	200106	child of 2189	G4	Female	24	37	34	enrolled
