## Supplementary Tables for "A familial, telomere-to-telomere reference for human *de novo* mutation and recombination from a four-generation pedigree": Supplementary_Table2.xlsx

### Sheet: Supplementary_Table2
Supplementary Table2: Summary of generated sequencing data and phased genome assemblies
PED ID	Sample ID	Generation	Sex	Sequencing Statistics												Assembly Statistics																		Assembler versions
				Oxford Nanopore				PacBio HiFi			VBI Contamination Estimate (HiFi+ONT)	Illumina	Element (Aviti)	Strand-seq		Verkko (v1.3.1 and v1.4.1)*									hifiasm (0.19.5 and 0.19.5-30d2ee0)									Verkko	hifiasm
				Coverage (X)	Read N50 (kbp)	Coverage > 100kbp (X)	VBI Contamination Estimate	Coverage (X)	Read N50 (kbp)	VBI Contamination Estimate		Coverage (X)	Coverage (X)	Library Count	median # of reads	H1 Length (Gbp)	H1 Ctgs (N)	H1 N50 (Mbp)	H1 AuN (Mbp)	H2 Length (Gbp)	H2 Ctgs (N)	H2 N50 (Mbp)	H2 AuN (Mbp)	Merqury (QV)	H1 Length (Gbp)	H1 Ctgs (N)	H1 N50 (Mbp)	H1 AuN (Mbp)	H2 Length (Gbp)	H2 Ctgs (N)	H2 N50 (Mbp)	H2 AuN (Mbp)	Merqury (QV)
K1463_2281	NA12889	G1	Male	58.398	103.62	30.274	0.0149766	64.031	22.12	0.00410369	0.00774267	38.4189	55	85	260580	3.008	69	138.54	142.99	2.94	134	147.29	148.119	58	2.956	128	135.11	132.35	3.015	117	99.01	111.386	51	v1.3.1	0.19.5
K1463_2280	NA12890	G1	Female	53.909	132.79	33.912	0.0152749	43.101	21.52	0.005581	0.00950416	33.9626	40	90	292256	3	91	132.37	126.813	3.028	44	136.71	140.239	55	3.03	102	135.44	123.877	3.023	118	87.68	95.032	50	v1.4.1	0.19.5
K1463_2214	NA12891	G1	Male	61.306	124.16	36.783	0.0143059	42.006	19.46	0.0040012	0.00913138	34.5845	48	78	252748	2.939	104	136.08	136.464	2.998	61	154.76	149.2	57	3.057	147	135.67	132.173	2.919	135	109.44	98.573	50	v1.3.1	0.19.5
K1463_2213	NA12892	G1	Female	57.216	137.93	37.16	0.0138998	54.883	22.28	0.00422574	0.00788507	34.8714	52	71	262276	3.022	95	152.11	149.672	3.028	82	145.78	146.839	58	3.051	140	103.53	126.091	3.021	123	100.18	95.676	49	v1.3.1	0.19.5
K1463_2209	NA12877	G2	Male	103.587	160.71	74.166	0.014889	98.968	18.05	0.0035163	0.00716759	34.0668	44	77	292952	3.022	53	155.68	153.946	2.923	53	135.55	141.435	57	2.884	283	92.63	90.981	2.973	230	89.23	86.037	56	v1.4.1	0.19.5
K1463_2188	NA12878	G2	Female	104.128	124.31	63.622	0.0152089	109.089	16.45	0.00441685	0.0112335	34.0436	74	79	215886	3.015	54	133.43	126.421	3.021	62	135.69	143.512	56.9292	3.024	301	89.51	81.508	3.002	214	92.04	85.561	56	v1.3.1	0.19.5-30d2ee0
K1463_2216	NA12879	G3	Female	68.427	106.91	36.283	0.0152175	38.269	18.13	0.0033497	0.00946565	34.7145	61	71	203930	3.006	196	133.82	134.629	3.015	226	127.1	121.401	46.6002	2.961	327	76.72	76.805	2.96	292	66.85	69.43	53	v1.4.1	0.19.5-30d2ee0
K1463_2211	NA12881	G3	Female	52.979	164.93	38.294	0.014945	38.423	23.14	0.00295639	0.00837915	33.616	55	65	321233	3.018	139	132.2	117.079	3.009	144	133.69	128.446	48.209	2.973	379	57.19	74.036	2.957	337	73.6	73.357	53	v1.4.1	0.19.5
K1463_2212	NA12882	G3	Male	42.243	147.23	28.551	0.0142537	44.488	16.82	0.0021704	0.0070407	36.5561	43	81	323789	3.014	94	134.46	127.968	2.911	116	135.51	135.706	55.2823	2.92	257	89.78	81.61	3.021	223	91.92	84.496	56	v1.4.1	0.19.5
K1463_2298	NA12883	G3	Male	39.269	167.94	28.397	0.0134313	44.147	16.15	0.00245622	0.00669408	42.6586	56	67	243139	3.041	105	131.53	121.495	2.906	131	126.27	111.583	51.5322	2.911	290	57.2	82.637	3.004	317	86.67	76.573	57	v1.3.1	0.19.5
K1463_2215	NA12884	G3	Male	53.261	124.73	32.639	0.0141732	58.6	17.26	0.00317206	0.00757891	33.9563	53	80	286262	3.015	61	135.64	133.662	2.932	40	145.97	152.508	56.242	2.913	215	89.24	90.87	2.997	154	98.82	99.734	57	v1.4.1	0.19.5
K1463_2217	NA12885	G3	Female	55.37	108.71	29.746	0.0151797	78.782	12.95	0.00185929	0.00566795	34.0165	42	77	300071	3.016	67	134.82	128.909	3.023	81	134.47	136.8	57.6401	3.012	295	89.11	84.684	3.007	201	102.82	92.962	54	v1.3.1	0.19.5
K1463_2189	NA12886	G3	Male	41.12	149.44	28.03	0.0145437	30.632	16.58	0.00246798	0.00824147	34.7748	38	62	270732	3.018	325	129.06	117.645	2.928	379	105.55	106.589	46.5549	2.907	394	80.91	73.768	2.992	323	80.46	72.526	52	v1.4.1	0.19.5-30d2ee0
K1463_2187	NA12887	G3	Female	56.092	151.18	38.658	0.013292	44.888	15.87	0.00246518	0.00735379	36.8405	47	64	283602	3.016	120	133.55	125.122	3.018	144	123.99	118.157	53.386	3.011	327	91.7	78.537	3.019	214	88.6	82.228	57	v1.3.1	0.19.5
	200080	NA12879_spouse	Male					48.553	17.46			43.108	73
	200081	G4_1	Female					39.668	20.52			38.5903	35
	200082	G4_1	Female					38.428	19.09			42.8969	39
	200084	G4_1	Male					48.472	20.18			38.0171	33
	200085	G4_1	Male					43.647	20.33			41.8341	34
	200086	G4_1	Female					36.092	17.08			39.7448	22
	200087	G4_1	Male					36.485	18.53			43.8997	70
	200100	NA12886_spouse	Female					27.888	17.04			33.4659	32
	200101	G4_2	Male					47.301	13.91			43.462	29
	200102	G4_2	Male					50.331	14.77			42.4239	31
	200103	G4_2	Female					18.454	16.37			44.4436	69
	200104	G4_2	Female					18.982	16.49			40.8499	44
	200105	G4_2	Male					18.662	17.21			42.1777	50
	200106	G4_2	Female					17.402	16.88			43.3974	47
*in case of Verkko assemblies N50 and AuN values are reported for scaffolded contigs.
