## Supplementary Tables for "A familial, telomere-to-telomere reference for human *de novo* mutation and recombination from a four-generation pedigree": Supplementary_Table4.xlsx

### Sheet: Supplementary_Table4
Supplementary_Table4: Detected assembly errors in phased genome assemblies
Detected phasing errors
seqnames	start	end	width	reference	assembler	sample
chr16	15281649	16196385	914737	GRCh38	Verkko	NA12890
chr16	87230271	90208074	2977804	GRCh38	Verkko	NA12890
chr14	77890000	81587114	3697115	GRCh38	Verkko	NA12884
chr17	4591854	5126137	534284	GRCh38	Verkko	NA12886
chr16	15286467	16201895	915429	T2T-CHM13	Verkko	NA12890
chr16	93301147	96323862	3022716	T2T-CHM13	Verkko	NA12890
chr14	72126717	75802106	3675390	T2T-CHM13	Verkko	NA12884
chr17	4481710	5019440	537731	T2T-CHM13	Verkko	NA12886
Detected chimeric contigs
seqnames	Assembly coordinates (contig:start-end)				assembler	sample
chr5	h1tg000013l#1-76987623:0-40600000				hifiasm	200100
chr18	h1tg000013l#1-76987623:40600000-76987623				hifiasm	200100
chr13	h1tg000014l:0-46650000				hifiasm	NA12885
chr2	h1tg000014l:46650000-96877389				hifiasm	NA12885
chr4	h2tg000031l:0-1650000				hifiasm	NA12887
chr6	h2tg000031:1650000-23877308				hifiasm	NA12887
chr6	pat-0000778:105000-1305000				Verkko	NA12886
chr19	pat-0000778:1305000-24386466				Verkko	NA12886
