## Supplementary Tables for "A familial, telomere-to-telomere reference for human *de novo* mutation and recombination from a four-generation pedigree": Supplementary_Table5.xlsx

### Sheet: Supplementary_Table5
Supplementary_Table5: Pedigree consistent variant counts
Reference	Condition	SNVs	Indels (<50bp)	SVs (>=50bp)	Simple inversions*
T2T	merged	9578288	1850421	91769	120
GRCh38	merged	7126173	1656440	61395	103
T2T	mendelian+	5007766	986559	33698	99
GRCh38	mendelian+	5091322	975156	35685	86
Small variant counts are based on the shared set of samples (G2/G3) that are provided across Illumina, ONT, and PacBio data. Structural variation was only assessed by long-read technologies (ONT and PacBio).
*' For Mendelian consistency of simple inversions, we evaluated only sites for which at least half of the samples contained fully phased genotypes.
+' Denotes that variants are Mendelian consistent.
