## Supplementary Tables for "A familial, telomere-to-telomere reference for human *de novo* mutation and recombination from a four-generation pedigree": Supplementary_Table13.xlsx

### Sheet: Supplementary_Table13
Supplementary_Table13. chrY haplogroups of pedigrees males and chrY assembly details.
MaleID	MaleID2	Generation	FatherID	MotherId	Comment	chrY haplogroup and terminal marker (ISOGG v.15.73)	Assembler	Total no. of Y contigs	No. of phased Y contigs (hap1/hap2)	No. of unphased Y contigs (unassigned)	Phased Y assembly size (bp)	Unphased Y assembly size (bp)	Largest Y contig (bp)	Y subregions with assembly breaks	Flagged Y assembly (bp, phased contigs, flagger/NucFreq combined)	Flagged Y assembly (%)
NA12891	2214	G1	na	na	Maternal grandfather	I1a3a-S2078	Verkko 1.3.1	12	4	8	53585573	7420272	47681327	PAR1, Yq12	1003668	1.87
NA12889	2281	G1	na	na		R1b1a1b1a1a2e2-Z302	Verkko 1.3.1	2	2	0	51606212	0	49649538	PAR1	117027	0.226769
NA12877	2209	G2	NA12889	NA12890		R1b1a1b1a1a2e2-Z302	Verkko 1.4.1	2	2	0	51661341	0	50647862	PAR1	701347	1.35759
NA12882	2212	G3	NA12877	NA12878		R1b1a1b1a1a2e2-Z302	Verkko 1.4.1	8	8	0	52222577	0	35487866	Yq12	1176653	2.25315
NA12883	2298	G3	NA12877	NA12878		R1b1a1b1a1a2e2-Z302	Verkko 1.3.1	5	5	0	51642264	0	33439254	Yq12	616332	1.19346
NA12884	2215	G3	NA12877	NA12878		R1b1a1b1a1a2e2-Z302	Verkko 1.4.1	3	3	0	51598580	0	51174436	PAR1, PAR2	517342	1.00263
NA12886	2189	G3	NA12877	NA12878		R1b1a1b1a1a2e2-Z302	Verkko 1.4.1	40	40	0	54030622	0	23114941	PAR1, Cen, Yq12	5741283	10.626
200101	na	G4	NA12886	200100		R1b1a1b1a1a2e2-Z302	hifiasm 0.19.5*	162	162	na	48225962	na	8261997	highly fragmented	na	na
200102	na	G4	NA12886	200100		R1b1a1b1a1a2e2-Z302	hifiasm 0.19.5*	121	121	na	49808731	na	8260111	highly fragmented	na	na
100105	na	G4	NA12886	200100		R1b1a1b1a1a2e2-Z302	hifiasm 0.19.5*	161	161	na	47361389	na	9183432	highly fragmented	na	na
200080	na	G3, spouse	na	na	Spouse, father of G4	R1b1a1b1a1a1c2b2b1a-Z326	na	na	na	na	na	na	na	na	na	na
200084	na	G4	200080	NA12879		R1b1a1b1a1a1c2b2b1a-Z326	na	na	na	na	na	na	na	na	na	na
200085	na	G4	200080	NA12879		R1b1a1b1a1a1c2b2b1a-Z326	na	na	na	na	na	na	na	na	na	na
200087	na	G4	200080	NA12879		R1b1a1b1a1a1c2b2b1a-Z326	na	na	na	na	na	na	na	na	na	na
* - general assembly statistics are reported here; the hifiasm assemblies were not used for chrY analyses
