## Supplementary Tables for "A familial, telomere-to-telomere reference for human *de novo* mutation and recombination from a four-generation pedigree": Supplementary_Table15.xlsx

### Sheet: Supplementary_Table15
Supplementary_Table15: Reference genomes and annotations used in this study
Resource type	Genome build or version	Name	Location	Description	Used by	Used for (analyses)	Notes
GitHub repository			https://github.com/PacificBiosciences/PlatinumPedigree	Central location for project information and code	All
Reference genome	hg38	human_GRCh38_no_alt_analysis_set.fasta	s3://palladium-genomes.pacbcloud.com/ref/hg38/human_GRCh38_no_alt_analysis_set.fasta		PacBio, Utah	PacBio uses this reference for all long-read work, Utah used for element data alignment	Hard-masked regions are modeled and therefore we choose to exclude them. GCA_000001405.15_GRCh38_no_alt_analysis_set.fna We were influenced by the arguments in Heng Li's 2017 blog post: http://lh3.github.io/2017/11/13/which-human-reference-genome-to-use
Reference genome	T2T-CHM13	chm13v2.0_maskedY_rCRS.fa.gz	https://s3-us-west-2.amazonaws.com/human-pangenomics/T2T/CHM13/assemblies/analysis_set/chm13v2.0_maskedY_rCRS.fa.gz	T2T-CHM13 + HG002 Y chrom. PARs on chrY hard masked to "N" and mitochondrion replaced with rCRS	PacBio, Utah	PacBio uses this reference for all long-read work, Utah used for element data alignment	See also: https://github.com/marbl/CHM13
Reference genome	hg38	hg38.fa	https://webdata.illumina.com/downloads/software/dragen/references/genome-files/hg38-alt_masked.cnv.graph.hla.rna-9-r3.0-1.tar.gz	Graph based	UW	Illumina Dragen
Reference genome	T2T-CHM13	chm13v2.0_maskedY.fa	https://webdata.illumina.com/downloads/software/dragen/references/genome-files/chm13_v2-cnv.graph.hla.rna-9-r3.0-1.tar.gz	Graph based. Includes Mito and the ChrY is par region masked	UW	Illumina Dragen	Additionally used fasta chm13v2.0_maskedY_rCRS.fa from https://fts.illumina.com/w/f-25cc028b-9b52-451d-a498-00fb32effbbc
Annotation	hg38	GRCh38.UCSC.SimpleRepeats.tsv.gz	https://genome.ucsc.edu/cgi-bin/hgTables	GRCh38 UCSC Tandem Repeats Finder Simple Repeats track	Utah	Tandem repeat reference loci
Annotation	T2T-CHM13	T2T-CHM13v2.0.UCSC.SimpleRepeats.tsv.gz	https://genome.ucsc.edu/cgi-bin/hgTables	T2T UCSC Tandem Repeats Finder annotation Simple Repeats track	Utah	Tandem repeat reference loci
Annotation	hg38		https://genome.ucsc.edu/cgi-bin/hgTables	Segmental Duplications generated with WGAC from UCSC. Version 2014-10-14	Utah, UW	Segmental Duplication annotation
Annotation	T2T-CHM13	chm13v2.0_SD.full.bed	https://s3-us-west-2.amazonaws.com/human-pangenomics/index.html?prefix=T2T/CHM13/assemblies/annotation/	Segmental Duplications generated with SEDEF. Version 2022-03-11	Utah, UW	Segmental Duplication annotation
Annotation	hg38	hg38.ncbiRefSeq.gtf.gz	https://hgdownload.soe.ucsc.edu/goldenPath/hg38/bigZips/genes/	RefSeq Gene annotations 2022-10-28 equivalent to GCF_000001405.40_GRCh38.p14 release 110	Utah	Gene annotation
Annotation	hg38	gencode.v44.annotation.gff3.gz		GENCODE44 gene annotation	UW	Gene annotation
Annotation	T2T-CHM13	chm13v2.0_RefSeq_Liftoff_v5.1.gff3.gz	https://s3-us-west-2.amazonaws.com/human-pangenomics/T2T/CHM13/assemblies/annotation/chm13v2.0_RefSeq_Liftoff_v5.1.gff3.gz	RefSeq annotation release 110 from the GRCh38.p14 genome to the CHM13v2.0 genome using LiftOff	Utah	Gene annotation	Version 5.1 See also: https://github.com/marbl/CHM13?tab=readme-ov-file#gene-annotation https://ccb.jhu.edu/T2T.shtml
Annotation	hg38		https://genome.ucsc.edu/cgi-bin/hgTables	Centromeres from UCSC 2014-01-09	Utah	Centromere annotation
Annotation	T2T-CHM13	chm13v2.0_censat_v2.0.bed	https://s3-us-west-2.amazonaws.com/human-pangenomics/T2T/CHM13/assemblies/annotation/chm13v2.0_censat_v2.0.bed	Centromeres from T2T (same as UCSC)	Utah	Centromere annotation
Annotation	hg38	hg38.telomeres.ucsc.bed	https://genome.ucsc.edu/cgi-bin/hgTables	Telomeres from UCSC	Utah	Telomere annotation
Annotation	T2T-CHM13	chm13v2.0_telomere.bed	https://s3-us-west-2.amazonaws.com/human-pangenomics/T2T/CHM13/assemblies/annotation/chm13v2.0_telomere.bed	Telomeres from T2T	Utah	Telomere annotation	See also: https://github.com/marbl/CHM13
